# Abundant genetic variation is retained in many laboratory schistosome populations

**DOI:** 10.1101/2024.10.21.619418

**Authors:** Kathrin S. Jutzeler, Roy N. Platt, Robbie Diaz, Madison Morales, Winka LE Clec’h, Frédéric D. Chevalier, Timothy J.C. Anderson

## Abstract

Schistosomes are obligately sexual blood flukes that can be maintained in the laboratory using freshwater snails as intermediate and rodents as definitive hosts. The genetic composition of laboratory schistosome populations is poorly understood: whether genetic variation has been purged due to serial inbreeding or retained is unclear. We sequenced 19 – 24 parasites from each of five laboratory *Schistosoma mansoni* populations and compared their genomes with published exome data from four *S. mansoni* field populations. We found abundant genomic variation (0.897 – 1.22 million variants) within laboratory populations: these retained on average 49% (π = 3.27e-04 – 8.94e-04) of the nucleotide diversity observed in the four field parasite populations (π = 1.08e-03 – 2.2e-03). However, the pattern of variation was very different in laboratory and field populations. Tajima’s D was positive in all laboratory populations except SmBRE, indicative of recent population bottlenecks, but negative in all field populations. Current effective population size estimates of laboratory populations were lower (2 – 258) compared to field populations (3,174 – infinity). The distance between markers at which linkage disequilibrium (LD) decayed to 0.5 was longer in laboratory populations (59 bp – 180 kb) compared to field populations (9 bp – 9.5 kb). SmBRE was the least variable; this parasite also shows low fitness across the lifecycle, consistent with inbreeding depression. The abundant genetic variation present in most laboratory schistosome populations has several important implications: (i) measurement of parasite phenotypes, such as drug resistance, using laboratory parasite populations will determine average values and underestimate trait variation; (ii) genome-wide association studies (GWAS) can be conducted in laboratory schistosome populations by measuring phenotypes and genotypes of individual worms; (iii) genetic drift may lead to divergence in schistosome populations maintained in different laboratories. We conclude that the abundant genetic variation retained within many laboratory schistosome populations can provide valuable, untapped opportunities for schistosome research.
