## Supplemental Table 1 for "Abundant genetic variation is retained in many laboratory schistosome populations"

### Sheet: sTable1 - Seq info
Table S1 - Sample information
Sample	Population	BioProject Accesssion	SRA Accession	Data type	DNA type	Reads	Mapped	Mean read depth 1	Mean read depth 2	Coverage > 10X	Coverage < 1X
sm_124	EG	PRJNA1074697	SAMN39898526	genome	DNA	77877862	94.38	24.2571	19.52	0.897182	0.0937177
sm_125	EG	PRJNA1074697	SAMN39898527	genome	WGA DNA	188310433	92.79	52.816	38.26	0.978164	0.0162805
sm_130	EG	PRJNA1074697	SAMN39898528	genome	DNA	148902692	65.01	32.7511	22.36	0.870953	0.059725
sm_133	EG	PRJNA1074697	SAMN39898529	genome	DNA	101656535	96.23	32.2268	23.88	0.940821	0.0508813
sm_135	EG	PRJNA1074697	SAMN39898530	genome	DNA	100895096	76.39	25.882	17.3	0.834093	0.0929978
sm_138	EG	PRJNA1074697	SAMN39898531	genome	DNA	105831476	79.77	26.2538	17.91	0.862601	0.0543501
sm_140	EG	PRJNA1074697	SAMN39898532	genome	DNA	93903914	99.01	30.7596	23.92	0.956025	0.0224412
sm_142	EG	PRJNA1074697	SAMN39898533	genome	DNA	171917992	78.41	44.9986	31.93	0.892531	0.0427861
sm_144	EG	PRJNA1074697	SAMN39898534	genome	DNA	128623657	99.18	42.2015	32.94	0.971481	0.0205968
sm_146	EG	PRJNA1074697	SAMN39898535	genome	DNA	149065438	69.93	35.3541	24.04	0.875995	0.0557294
sm_150	EG	PRJNA1074697	SAMN39898536	genome	DNA	82183955	98.75	27.5865	23.13	0.933104	0.0568533
sm_152	EG	PRJNA1074697	SAMN39898537	genome	DNA	68892396	97.97	22.5688	19.49	0.931789	0.0461077
sm_154	EG	PRJNA1074697	SAMN39898538	genome	DNA	158828724	72.74	36.292	25.84	0.882531	0.0419741
sm_156	EG	PRJNA1074697	SAMN39898539	genome	WGA DNA	146158815	96.77	43.1035	32.9	0.9666	0.0254858
sm_157	EG	PRJNA1074697	SAMN39898540	genome	DNA	100241858	97.63	31.5743	24.5	0.945844	0.0466236
sm_161	EG	PRJNA1074697	SAMN39898541	genome	DNA	144767068	80.09	34.8615	24.29	0.879598	0.0397252
sm_162	EG	PRJNA1074697	SAMN39898542	genome	DNA	133814794	85.92	36.4933	28.16	0.958903	0.0330411
sm_163	EG	PRJNA1074697	SAMN39898543	genome	DNA	136666586	75.7	33.6159	23.24	0.872608	0.0564331
sm_167	EG	PRJNA1074697	SAMN39898544	genome	DNA	149008038	73.1	33.751	23.32	0.878197	0.0407062
sm_169	EG	PRJNA1074697	SAMN39898545	genome	DNA	151996382	74.03	34.7224	24.82	0.879866	0.0420302
sm_173	EG	PRJNA1074697	SAMN39898546	genome	WGA DNA	112518895	97.77	33.6969	25.96	0.941086	0.0379093
sm_175	EG	PRJNA1074697	SAMN39898547	genome	DNA	91529910	77.4	23.0418	18.1	0.91894	0.0585136
sm_176	EG	PRJNA1074697	SAMN39898548	genome	WGA DNA	125986524	89.79	34.4059	26.57	0.927835	0.0642675
sm_177	EG	PRJNA1074697	SAMN39898549	genome	DNA	90796246	89	26.2097	22.27	0.924942	0.0665008
sm_102	LE	PRJNA1074697	SAMN39898550	genome	WGA DNA	112700330	91.68	30.0002	21.54	0.893662	0.0934198
sm_104	LE	PRJNA1074697	SAMN39898551	genome	DNA	160666748	71.39	37.6482	22.27	0.85759	0.0574234
sm_105	LE	PRJNA1074697	SAMN39898552	genome	WGA DNA	165135390	82.61	39.4253	29.65	0.939934	0.0480409
sm_107	LE	PRJNA1074697	SAMN39898553	genome	DNA	100287166	69.51	23.8382	15.49	0.804464	0.110389
sm_109	LE	PRJNA1074697	SAMN39898554	genome	DNA	130932328	73.69	32.808	21.77	0.858173	0.0629796
sm_111	LE	PRJNA1074697	SAMN39898555	genome	DNA	90543558	68.42	21.2003	14.23	0.78075	0.132911
sm_112	LE	PRJNA1074697	SAMN39898556	genome	DNA	205826356	76.76	50.0222	32.05	0.8754	0.0396324
sm_113	LE	PRJNA1074697	SAMN39898557	genome	DNA	117877104	76.05	28.5646	22.52	0.941053	0.0332167
sm_114	LE	PRJNA1074697	SAMN39898558	genome	WGA DNA	192698583	70.16	36.4939	27.3	0.93992	0.0475207
sm_115	LE	PRJNA1074697	SAMN39898559	genome	DNA	52908398	91.5	15.9661	12.8	0.642115	0.342015
sm_116	LE	PRJNA1074697	SAMN39898560	genome	WGA DNA	121201575	82.43	29.1238	22.76	0.924626	0.0495259
sm_117	LE	PRJNA1074697	SAMN39898561	genome	WGA DNA	115744749	94.3	31.2673	23.33	0.918018	0.0583779
sm_119	LE	PRJNA1074697	SAMN39898562	genome	WGA DNA	111149359	86.44	28.0767	21.28	0.851965	0.134796
sm_84	LE	PRJNA1074697	SAMN39898563	genome	DNA	259155052	79.38	63.8651	44.07	0.883441	0.0379812
sm_85	LE	PRJNA1074697	SAMN39898564	genome	WGA DNA	113912528	89.89	29.5157	21.83	0.925131	0.0502762
sm_86	LE	PRJNA1074697	SAMN39898565	genome	DNA	172014666	74.03	39.873	25.81	0.871637	0.0427211
sm_87	LE	PRJNA1074697	SAMN39898566	genome	WGA DNA	201668887	94.93	58.0107	44.51	0.961393	0.0174286
sm_88	LE	PRJNA1074697	SAMN39898567	genome	WGA DNA	122860836	87.32	31.7143	24.58	0.931139	0.0468626
sm_89	LE	PRJNA1074697	SAMN39898568	genome	DNA	75072758	88.19	21.7165	17.32	0.845185	0.139585
sm_90	LE	PRJNA1074697	SAMN39898569	genome	DNA	131247490	67.24	27.2637	16.88	0.847787	0.0594596
sm_91	LE	PRJNA1074697	SAMN39898570	genome	DNA	48138760	85.31	13.3869	10.52	0.49602	0.473445
sm_92	LE	PRJNA1074697	SAMN39898571	genome	DNA	124223048	75.35	30.5244	18.76	0.840218	0.0760228
sm_94	LE	PRJNA1074697	SAMN39898572	genome	DNA	120162196	82.92	32.3812	25.25	0.949086	0.0269765
sm_97	LE	PRJNA1074697	SAMN39898573	genome	DNA	134618886	78.08	33.4651	24.31	0.873644	0.0448204
sm_nmri_1	NMRI	PRJNA1074697	SAMN39898574	genome	WGA	107066028	93.18	32.3986	28.48	0.91694	0.0603876
sm_nmri_10	NMRI	PRJNA1074697	SAMN39898575	genome	WGA	124978961	89.07	32.3914	24.07	0.931145	0.0469895
sm_nmri_11	NMRI	PRJNA1074697	SAMN39898576	genome	WGA	141966723	97.89	42.3718	32.95	0.955132	0.0233234
sm_nmri_12	NMRI	PRJNA1074697	SAMN39898577	genome	WGA	114039820	88.72	29.6465	22.26	0.894798	0.093749
sm_nmri_15	NMRI	PRJNA1074697	SAMN39898578	genome	WGA	139409317	68.27	25.8123	19.28	0.818182	0.17161
sm_nmri_16	NMRI	PRJNA1074697	SAMN39898579	genome	WGA	76545370	84.03	20.0503	17.28	0.591533	0.392962
sm_nmri_17	NMRI	PRJNA1074697	SAMN39898580	genome	WGA	117498751	81.24	27.6113	20.53	0.904995	0.0719971
sm_nmri_18	NMRI	PRJNA1074697	SAMN39898581	genome	DNA	117081352	71.94	22.5658	15.9	0.808102	0.167866
sm_nmri_19	NMRI	PRJNA1074697	SAMN39898582	genome	WGA	95720563	98.21	28.5631	20.76	0.88634	0.10193
sm_nmri_20	NMRI	PRJNA1074697	SAMN39898583	genome	WGA	169684003	99.02	51.979	38.53	0.961945	0.0162455
sm_nmri_22	NMRI	PRJNA1074697	SAMN39898584	genome	WGA	121263697	97.4	36.2402	27.47	0.941998	0.0470408
sm_nmri_23	NMRI	PRJNA1074697	SAMN39898585	genome	WGA	158273223	98.83	46.4919	34.1	0.958957	0.0192316
sm_nmri_24	NMRI	PRJNA1074697	SAMN39898586	genome	WGA	115357300	99.42	35.7945	27.21	0.945832	0.0420827
sm_nmri_3	NMRI	PRJNA1074697	SAMN39898587	genome	WGA	114870027	98.71	38.3126	33.51	0.706015	0.279099
sm_nmri_5	NMRI	PRJNA1074697	SAMN39898588	genome	WGA	107691128	91.89	31.6291	26.6	0.751474	0.222702
sm_nmri_6	NMRI	PRJNA1074697	SAMN39898589	genome	WGA	86319554	90.26	24.4492	21.29	0.797631	0.191285
sm_nmri_7	NMRI	PRJNA1074697	SAMN39898590	genome	WGA	105273486	99.2	31.9871	25.19	0.93124	0.0584424
sm_nmri_8	NMRI	PRJNA1074697	SAMN39898591	genome	WGA	115511884	97.73	37.0273	30.18	0.929156	0.0598366
sm_nmri_9	NMRI	PRJNA1074697	SAMN39898592	genome	WGA	148883916	98.39	44.2145	34.11	0.958506	0.0197387
sm_1	OR	PRJNA1074697	SAMN39898593	genome	DNA	129323482	73.89	32.5903	21.9	0.855567	0.0682321
sm_11	OR	PRJNA1074697	SAMN39898594	genome	DNA	122751172	95.88	39.7003	33.85	0.96446	0.0238783
sm_14	OR	PRJNA1074697	SAMN39898595	genome	DNA	159146234	71.79	37.8613	22.95	0.862935	0.0553193
sm_15	OR	PRJNA1074697	SAMN39898596	genome	DNA	172486253	97.62	55.9333	42.16	0.971367	0.0166872
sm_16	OR	PRJNA1074697	SAMN39898597	genome	WGA DNA	122422119	87.18	30.9717	23.19	0.928801	0.0478489
sm_17	OR	PRJNA1074697	SAMN39898598	genome	DNA	153092414	75.94	38.8125	25.44	0.872548	0.0504571
sm_18	OR	PRJNA1074697	SAMN39898599	genome	DNA	136310053	95.42	41.7069	32.23	0.964253	0.0245008
sm_19	OR	PRJNA1074697	SAMN39898600	genome	WGA DNA	119628479	64.79	20.7474	16.03	0.762589	0.223705
sm_2	OR	PRJNA1074697	SAMN39898601	genome	DNA	131547538	72.08	32.3369	22.25	0.861601	0.0638587
sm_20	OR	PRJNA1074697	SAMN39898602	genome	DNA	119829759	92.23	35.8673	25.06	0.940049	0.0479224
sm_22	OR	PRJNA1074697	SAMN39898603	genome	WGA DNA	96229991	52.17	12.7549	10	0.403813	0.579295
sm_23	OR	PRJNA1074697	SAMN39898604	genome	DNA	105793865	92.14	31.6001	24.55	0.935457	0.0520565
sm_24	OR	PRJNA1074697	SAMN39898605	genome	DNA	158445004	76.9	37.953	26.88	0.875837	0.0407078
sm_25	OR	PRJNA1074697	SAMN39898606	genome	DNA	158966958	78.87	38.1238	26.37	0.874666	0.040891
sm_26	OR	PRJNA1074697	SAMN39898607	genome	DNA	147457444	73.52	33.8901	22.21	0.867334	0.043711
sm_3	OR	PRJNA1074697	SAMN39898608	genome	DNA	99271263	77.62	25.7843	22.58	0.941348	0.0364498
sm_4	OR	PRJNA1074697	SAMN39898609	genome	WGA DNA	110993268	96.31	32.4417	25.35	0.918794	0.0693577
sm_5	OR	PRJNA1074697	SAMN39898610	genome	DNA	91783421	97.51	28.8754	23.36	0.943583	0.0313411
sm_6	OR	PRJNA1074697	SAMN39898611	genome	DNA	119499382	77.17	28.871	19.03	0.861244	0.0543691
sm_7	OR	PRJNA1074697	SAMN39898612	genome	DNA	153818646	76.4	39.3258	25.5	0.871787	0.049557
sm_9	OR	PRJNA1074697	SAMN39898613	genome	WGA DNA	99689567	91.45	26.8242	20.57	0.895241	0.081336
SmBRE_bc_1	BRE	PRJNA1170908	SAMN44113343	genome	WGA DNA	272070970	99.52	88.7357	68.42	0.963975	0.0113873
SmBRE_bc_2	BRE	PRJNA1170908	SAMN44113344	genome	WGA DNA	275048671	99.75	91.591	70.16	0.964117	0.0108116
SmBRE_bc_3	BRE	PRJNA1170908	SAMN44113345	genome	WGA DNA	383891241	99.68	128.105	100.37	0.966899	0.00881705
SmBRE_bc_6	BRE	PRJNA1170908	SAMN44113347	genome	WGA DNA	290119869	99.73	96.1054	71.52	0.964341	0.0107129
SmBRE_bc_7	BRE	PRJNA1170908	SAMN44113348	genome	WGA DNA	549252942	99.79	185.659	143.78	0.968005	0.00804583
SmBRE_bc_8	BRE	PRJNA1170908	SAMN44113349	genome	WGA DNA	239542497	98.5	76.161	59.71	0.963175	0.0120881
SmBRE_bc_9	BRE	PRJNA1170908	SAMN44113350	genome	WGA DNA	280056448	99.76	90.8286	64.76	0.964117	0.0112546
SmBRE_bc_10	BRE	PRJNA1170908	SAMN44113351	genome	WGA DNA	344265520	89.49	97.7336	74.33	0.965085	0.0117766
SmBRE_bc_11	BRE	PRJNA1170908	SAMN44113352	genome	WGA DNA	279286161	99.75	92.1857	71.62	0.964623	0.0106204
SmBRE_bc_13	BRE	PRJNA1170908	SAMN44113353	genome	WGA DNA	183219183	99.68	60.7123	47.78	0.959517	0.014671
SmBRE_bc_14	BRE	PRJNA1170908	SAMN44113354	genome	WGA DNA	341228596	99.63	112.079	85.75	0.965887	0.00984065
SmBRE_bc_15	BRE	PRJNA1170908	SAMN44113355	genome	WGA DNA	203658461	98.4	61.8625	49.42	0.798698	0.183154
SmBRE_bc_16	BRE	PRJNA1170908	SAMN44113356	genome	WGA DNA	250812538	98.78	76.3219	54.77	0.72096	0.249357
SmBRE_bc_17	BRE	PRJNA1170908	SAMN44113357	genome	WGA DNA	315754591	95.51	93.1824	74.12	0.878618	0.107024
SmBRE_bc_19	BRE	PRJNA1170908	SAMN44113359	genome	WGA DNA	286753098	95.81	83.4494	68	0.544277	0.354445
SmBRE_bc_21	BRE	PRJNA1170908	SAMN44113361	genome	WGA DNA	251731540	94.75	73.6262	60.35	0.763123	0.211334
SmBRE_bc_24	BRE	PRJNA1170908	SAMN44113364	genome	WGA DNA	235178551	99.55	74.7509	59.13	0.960961	0.0268549
SmBRE_bc_25	BRE	PRJNA1170908	SAMN44113365	genome	WGA DNA	312622002	98.43	95.9586	75.3	0.909117	0.0774561
SmBRE_bc_27	BRE	PRJNA1170908	SAMN44113366	genome	WGA DNA	202795365	99.38	63.5787	48.71	0.927187	0.0597118
SmBRE_bc_28	BRE	PRJNA1170908	SAMN44113367	genome	WGA DNA	305148974	98.42	94.1016	73.82	0.894664	0.0913445
1 Calculated with samtools, 2 Calculated with mosdepth

### Sheet: Sheet3
bc_10.ba.mosdepth.summary.txt	74.33
bc_11.ba.mosdepth.summary.txt	71.62
bc_13.ba.mosdepth.summary.txt	47.78
bc_14.ba.mosdepth.summary.txt	85.75
bc_15.ba.mosdepth.summary.txt	49.42
bc_16.ba.mosdepth.summary.txt	54.77
bc_17.ba.mosdepth.summary.txt	74.12
bc_18.ba.mosdepth.summary.txt	37.94
bc_19.ba.mosdepth.summary.txt	68
bc_1.bam.mosdepth.summary.txt	68.42
bc_20.ba.mosdepth.summary.txt	62.13
bc_21.ba.mosdepth.summary.txt	60.35
bc_22.ba.mosdepth.summary.txt	3.72
bc_23.ba.mosdepth.summary.txt	9.23
bc_24.ba.mosdepth.summary.txt	59.13
bc_25.ba.mosdepth.summary.txt	75.3
bc_27.ba.mosdepth.summary.txt	48.71
bc_28.ba.mosdepth.summary.txt	73.82
bc_2.bam.mosdepth.summary.txt	70.16
bc_3.bam.mosdepth.summary.txt	100.37
bc_4.bam.mosdepth.summary.txt	0
bc_6.bam.mosdepth.summary.txt	71.52
bc_7.bam.mosdepth.summary.txt	143.78
bc_8.bam.mosdepth.summary.txt	59.71
bc_9.bam.mosdepth.summary.txt	64.76

### Sheet: sTable2 - SNPs
Table S2 - SNP stats
Total SNPs	Autosomal	Mitochondrial	Intron	Exon	CDS	Autosomal/CDS
876836	698538	306	366767	410357	360150	280503

### Sheet: Table1 - Laboratory stats
Table 1 - Summary Statistics of Laboratory Populations
Population	Number of samples	Mean coverage	All variants	SNPs	INDELS1	Autosomal SNV	Mitochondrial SNV	Synonymous coding	Non-synonymous coding	Intron	Intergenic	Variant rate
BRE	24	30.2 (12.1, 147.9)	1540609	1410339	130270	1273357	7	15862	19516	778662	754798	1 in 254
EG	24	24.8 (17.3, 38.3)	1429776	1289122	140654	1183672	9	14476	17754	726820	699392	1 in 273
LE	24	23.4 (10.5, 44.5)	1201118	1075879	125239	1002380	7	11477	14685	606785	590431	1 in 325
NMRI	19	26.3 (15.9, 38.5)	1253830	1138056	115774	1068986	2	12020	15285	647797	606616	1 in 312
OR	20	24.4 (10.0, 42.2)	1269905	1121059	148846	1070353	5	12270	15704	650500	616347	1 in 308
1 Mean INDEL size = 3, (range 0-228)

### Sheet: Table2- Analysis stats
Table 2 - Summary stats
Population	Number of samples	Autosomal SNP in CDS region	MAF filtered (> 0.05)
BRE	24	20515	18025
EG	24	19009	15748
LE	24	15344	13494
NMRI	19	15883	13279
OR	21	16608	13852
Brazil	40	40543	21741
Niger	8	30215	14817
Senegal	23	50943	14773
Tanzania	33	107085	23323

### Sheet: Table3 - Ne
Table X - N and Ne e
Population	Census	Census CI95 (L)	Census CI95 (U)	NeEstimator	NeEstimator CI95 (L)	NeEstimator CI95 (U)	COLONY	COLONY CI95 (L)	COLONY CI95 (U)	Ne/N NeEstimator	Ne/N COLONY
Brazil				4008.4	3820.7	4215.1	3120	1065	2147483647
BRE	93.002	78.6321	113.799	2.5	2.5	2.5	19	11	38	0.0268811	0.204297
EG	131.56	111.206	161.036	81	80.7	81.3	28	16	52	0.615687	0.21283
LE	156.632	126.632	205.259	258.5	253.3	263.9	92	53	218	1.65037	0.587365
Niger				2147483647	Inf	Inf	2147483647	1	2147483647
NMRI				240	235	245.1	114	60	505
OR	136.515	112.398	173.808	43.5	43.4	43.7	44	25	94	0.318647	0.32231
Senegal				2147483647	Inf	Inf	2147483647	1	2147483647
Tanzania				2147483647	Inf	Inf	2147483647	1	2147483647

### Sheet: Table4 - Pi
Table 4. Nucleotide diversity in other species populations
Organism	Wild	Domesticated/Farmed/ Laboratory adapted	Reduction in diversity	Authors
Animals
Wolf/Dog	0.02-0.011	0.001-0.0004	95% (91- 98%)	Djan et al. (2014), Brouillette et al. (2000)
Boar/Pig	0.0079	0.00264 - 0.01559	-15% (-97 - 66%)	Hu et al. (2021), Zhang et al. (2018)
Chicken	0.000162	0.000102355	0.36818	Zhang et al. (2018), Zhang et al. (2023)
Elliot's Pheasant	0.00628	0.0015	0.761146	Jiang et al. (2005)
Salmon	0.111444	0.0444615	0.601043	Tsaparis et al. (2022)
Italian brown trout	0.0011	0.00043	0.609091	Magris et al. (2022)
Mediterranean brown trout	0.0049	0.0029-0.004	56% (49 - 63%)	Leitwein et al. (2016)
Drosophila	0.155714	0.0048	0.969174	Lian et al. (2017), Kapun et al. (2021)
Plants
Teosinte	0.0097	0.0064	0.340206	Wright et al. (2005)
Alfaalfa	0.0202	0.0135	0.331683	Muller et al (2006)
Sunflower	0.0128	0.0056	0.5625	Liu and Burke (2006)
Wheat	0.0023	0.0008	0.652174	Haudry et al. (2007)
Elephant Foot Yam	0.305833	0.08594	0.718997	Gao et al. (2017)
Schistosomes
Schistosoma mansoni	0.00105	0.000729	0.305714	This study
BRE	0.000813
EG	0.00083
LE	0.000616
OR	0.000689
NMRI	0.000696
Brazil	0.000859
Niger	0.000882
Senegal	0.000819
Tanzania	0.00166
	0.0007288	0.001055	0.309194
